# GeneFriends 2021: Updated co-expression databases and tools for human and mouse genes and transcripts

**DOI:** 10.1101/2021.01.10.426125

**Authors:** Priyanka Raina, Inês Lopes, Kasit Chatsirisupachai, Zoya Farooq, João Pedro de Magalhães

## Abstract

Gene co-expression analysis has emerged as a powerful method to provide insights into gene function and regulation. The rapid growth of publicly available RNA-sequencing (RNA-seq) data has created opportunities for researchers to employ this abundant data to help decipher the complexity and biology of genomes. Co-expression networks have proven effective for inferring relationship between the genes, for gene prioritization and for assigning function to poorly annotated genes based on their co-expressed partners. To facilitate such analyses we created previously an online co-expression tool for humans and mice entitled GeneFriends. To continue providing a valuable tool to the scientific community, we have updated the GeneFriends database. Here, we present the latest version of GeneFriends, which includes updated gene and transcript co-expression networks based on RNA-seq data from 46,475 human and 34,322 mouse samples. GeneFriends is freely available at http://www.genefriends.org/
