## Supplementary Data for "GeneFriends 2021: Updated co-expression databases and tools for human and mouse genes and transcripts"

### Sheet: BCL6
	Enrichment percentage
Gene Ontology (Biological Process)	GeneFriends New_Data (Updated_Version)	GeneFriends Old version (Sipko et al. 2015)
Cellular process (GO:0009987)	30.8192	28.1111
Localization (GO:0051179)	8.71261	9.6732
Reproduction (GO:0000003)	1.10533	0.653595
Biological regulation (GO:0065007)	15.9298	12.2941
Response to stimulus (GO:0050896)	5.07152	5.81699
Developmental process (GO:0032502)	4.6814	3.00654
Multicellular org process (GO:0032501)	9.94798	6.32026
Metabolic process (GO:0008152)	16.775	19.6732
Immune system process (GO:0002376)	1.75553	1.37255

### Sheet: CDKN2A
	Enrichment percentage
Gene Ontology (Biological Process)	GeneFriends New_Data (Updated_Version)	GeneFriends Old version (Sipko et al. 2015)
Cellular comp biogenesis (GO:0071840)	3.84615	2.68984
Cellular process (GO:0009987)	31.4628	25.4973
Localization (GO:0051179)	12.2951	8.77005
Biological regulation (GO:0065007)	15.8537	12.7273
Response to stimulus (GO:0050896)	3.08953	3.85027
Developmental process (GO:0032502)	0.567465	1.60428
Multicellular org process (GO:0032501)	1.63934	4.11765
Metabolic process (GO:0008152)	28.0933	30.0535
Immune system process (GO:0002376)	0.75662	1.01604

### Sheet: SIRT1
	Enrichment percentage
Gene Ontology (Biological Process)	GeneFriends New_Data (Updated_Version)	GeneFriends Old version (Sipko et al. 2015)
Cellular process (GO:0009987)	31.6	30.7
Localization (GO:0051179)	11.5	10.3
Biological regulation (GO:0065007)	16.8	13.5
Response to stimulus (GO:0050896)	4.87	7.81
Developmental process (GO:0032502)	3.09	2.2
Multicellular org process (GO:0032501)	11.9	5.41
Metabolic process (GO:0008152)	13.7	24.9
Immune system process (GO:0002376)	1.4	2.01

### Sheet: IGF1R
	Enrichment percentage
Gene Ontology (Biological Process)	GeneFriends New_Data (Updated_Version)	GeneFriends Old version (Sipko et al. 2015)
Cellular process (GO:0009987)	31.5279	29.1403
Localization (GO:0051179)	12.3717	10.8507
Biological regulation (GO:0065007)	15.5074	16.1086
Response to stimulus (GO:0050896)	6.10034	7.51131
Developmental process (GO:0032502)	1.53934	1.71946
Multicellular org process (GO:0032501)	4.04789	6.34389
Biological adhesion (GO:0022610)	1.42531	1.53846
Metabolic process (GO:0008152)	21.3797	16.0181
Immune system process (GO:0002376)	3.30673	8.0543

### Sheet: BRCA1
	Enrichment percentage
Gene Ontology (Biological Process)	GeneFriends New_Data (Updated_Version)	GeneFriends Old version (Sipko et al. 2015)
Cellular comp org (GO:0071840)	4.61616	3.29531
Cellular process (GO:0009987)	30.262	31.3054
Localization (GO:0051179)	6.0262	8.53401
Reproduction (GO:0000003)	2.00873	2.02788
Biological regulation (GO:0065007)	14.6376	15.6738
Response to stimulus (GO:0050896)	1.9214	2.23912
Multicellular org process (GO:0032501)	1.65939	1.98564
Metabolic process (GO:0008152)	34.3231	31.1082
Immune system process (GO:0002376)	2.86553	3.8659

### Sheet: TP53
	Enrichment percentage
Gene Ontology (Biological Process)	GeneFriends New_Data (Updated_Version)	GeneFriends Old version (Sipko et al. 2015)
Cellular comp biogenesis (GO:0071840)	31.7	21.6
Cellular process (GO:0009987)	11.22	21
Localization (GO:0051179)	7	9
Reproduction (GO:0000003)	1.6	2.9
Biological regulation (GO:0065007)	17	18.2387
Response to stimulus (GO:0050896)	2	2.7
Developmental process (GO:0032502)	1.3	1.2
Multicellular org process (GO:0032501)	3	3.1
Metabolic process (GO:0008152)	24.4	19.6
